# Revealing the evolutionary history of a reticulate polyploid complex in the genus *Isoëtes*

**DOI:** 10.1101/2020.11.04.363374

**Authors:** Jacob S. Suissa, Sylvia P. Kinosian, Peter W. Schafran, Jay F. Bolin, W. Carl Taylor, Elizabeth A. Zimmer

## Abstract

- Polyploidy and hybridization are important processes in the evolution of spore-dispersed plants. Few studies, however, focus these dynamics in heterosporous lycophytes, such as *Isoëtes*, where polyploid hybrids are common and thought to be important in the generation of their extant diversity. We investigate reticulate evolution in a complex of western North American quillworts (*Isoëtes*) and provide insights into the evolutionary history of hybrids, and the role of polyploidy in maintaining novel diversity.
- We utilize low copy nuclear markers, whole plastomes, restriction site-associated DNA sequencing, cytology, and reproductive status (fertile or sterile) to investigate the reticulate evolutionary history of western North American *Isoëtes*.
- We reconstruct the reticulate evolutionary history and directionality of hybridization events in this complex. The presence of high level polyploids, plus frequent homoploid and interploid hybridization suggests that there are low prezygotic reproductive barriers in this complex, hybridization is common and bidirectional between similar—but not divergent—cytotypes, and that allopolyploidization is important to restore fertility in some hybrid taxa.
- Our data provide five lines of evidence suggesting that hybridization and polyploidy can occur with frequency in the genus, and these evolutionary processes may be important in shaping extant *Isoëtes* diversity.
