## Supplementary material for "Revealing the evolutionary history of a reticulate polyploid complex in the genus *Isoëtes*": Table S1

Taxon	Collector	Collector Number	Herbarium	Specimen ID	C-value	Chromosome number	Ploidy
I. bolanderi	JSS	300_a	HUH	JSS-300-11A	2.47		2x
I. bolanderi	JSS	300_b	HUH	JSS-300-12A	2.46		2x
I. bolanderi	JSS	300_c	HUH	JSS-302-11C	2.62		2x
I. bolanderi	JSS	300_d	HUH	JSS-302-13C	2.51		2x
I. bolanderi	JSS	300_e	HUH	JSS-304-12E	2.47		2x
I. bolanderi	JSS	300_f	HUH	JSS-304-13E	2.57		2x
I. bolanderi	JSS	300_g	HUH	JSS-305-11F	2.7		2x
I. bolanderi	JSS	300_h	HUH	JSS-305-12F	2.58		2x
I. bolanderi	JSS	300_i	HUH	JSS-306-11G	2.59		2x
I. bolanderi	JSS	300_j	HUH	JSS-306-12G	2.41		2x
I. bolanderi	JSS	300_k	HUH	JSS-306-13G	2.53		2x
I. bolanderi	JSS	330_a	HUH	N-Eag-S-1	2.4		2x
I. bolanderi	JSS	330_b	HUH	N-Eag-S-3	2.5		2x
I. bolanderi	JSS	330_c	HUH	S-Eag-3	2.4		2x
I. bolanderi	JSS	328_a	HUH	T-B-1	2.6		2x
I. bolanderi	JSS	328_b	HUH	T-B-3	2.64		2x
I. bolanderi	WCT	6754	US	Taylor-6754	NA	22	2x
I. echinospora	JSS	313	HUH	Co-C-3	3.97		2x
I. echinospora	PWS	32	ODU	Schafran-32	NA	22	2x
I. maritima	JSS	314_a	HUH	Co-A-1	6.42		4x
I. maritima	JSS	314_b	HUH	Co-A-3	6.43		4x
I. maritima	JSS	314_c	HUH	Co-B-1	6.08		4x
I. maritima	JSS	314_d	HUH	Co-B-2	6.33		4x
I. maritima	JSS	314_e	HUH	Co-C-2	6.36		4x
I. maritima	JSS	314_f	HUH	Co-D-1	6.29		4x
I. maritima	JSS	Co-D-3	HUH	Co-D-3	NA
I. occidentalis	JSS	340_A	HUH	E-O-2	9.8		6x
I. occidentalis	JSS	340_B	HUH	E-O-3	9.5		6x
I. occidentalis	WCT	Grinter-A	US	Grinter-A	NA	66	6x
I. occidentalis	JSS	331_a	HUH	N-Eag-C-2	9.8		6x
I. occidentalis	JSS	331_b	HUH	S-Eag-1	9.4		6x
I. occidentalis	JSS	325_a	HUH	T-K-2	9.5		6x
I. occidentalis	JSS	325_b	HUH	T-O-1	9.6		6x
I. occidentalis	JSS	325_c	HUH	T-O-2	9.7		6x
I. occidentalis	JSS	325_d	HUH	T-O-3	NA	NA
I. occidentalis	WCT	6758	US	Taylor-6758	NA	66	6X
I. sp. nov. A	JSS	342	HUH	E-A-2	6.1		4x
I. sp. nov. A	JSS	310	HUH	JSS-305-30F	NA	NA
I. sp. nov. A	JSS	332_a	HUH	N-Eag-C-1	6.1		4x
I. sp. nov. A	JSS	332_b	HUH	N-Eag-C-3	6		4x
I. sp. nov. A	JSS	332_c	HUH	N-Eag-T-1	6.1		4x
I. sp. nov. A	JSS	332_d	HUH	N-Eag-T-2	NA	NA
I. sp. nov. A	JSS	332_e	HUH	S-Eag-2	6.9		4x
I. sp. nov. A	JSS	320_a	HUH	T-K-1	6		4x
I. sp. nov. A	JSS	320_b	HUH	T-K-3	5.7		4x
I. sp. nov. A	WCT	6759	US	Taylor-6759	NA	NA
I. sp. nov. B	JSS	341_a	HUH	E-A-3	9.9		7x
I. sp. nov. B	JSS	341_b	HUH	E-C-A-1	10.8		7x
I. x herbwagneri	WCT	7156	US	Taylor-7156	NA	22	2x
